# The ghost of selection past: evolution and conservation relevance of the kākāpō color polymorphism

**DOI:** 10.1101/2023.09.25.559367

**Authors:** Lara Urban, Anna W. Santure, Lydia Uddstrom, Andrew Digby, Deidre Vercoe, Daryl Eason, Jodie Crane, Kākāpō Recovery Team, Matthew J. Wylie, Tāne Davis, Marissa F. LeLec, Joseph Guhlin, Simon Poulton, Jon Slate, Alana Alexander, Patricia Fuentes-Cross, Peter K. Dearden, Neil J. Gemmell, Farhan Azeem, Marvin Weyland, Harald G. L. Schwefel, Cock van Oosterhout, Hernán E. Morales

**Author notes:** Corresponding Author: Lara Urban, Helmholtz Munich, Ingolstaedter Landstr. 1, 85764 Neuherberg, Germany. Contributed equally (Cock van Oosterhout, Hernán E. Morales). This work has arisen from a partnership between Ngāi Tahu and the Aotearoa New Zealand Department of Conservation Te Papa Atawhai, the Kākāpō Recovery Programme, and the involved researchers.

## Abstract

The information contained in population genomic data can tell us much about the past ecology and evolution of species. We leveraged detailed phenotypic and genomic data of nearly all living kākāpō to understand the evolution of its remarkable feather color polymorphism. The kākāpō is an endangered and culturally significant parrot endemic to Aotearoa New Zealand, and the green and olive feather colorations are present at similar frequencies in the population. The presence of such a neatly balanced color polymorphism is remarkable because the entire population currently numbers less than 250 birds, which means it has been exposed to severe genetic drift. We dissected the color phenotype, demonstrating that the two colors differ in their light reflectance patterns due to differential feather structure. We used quantitative genomics methods to identify two genetic variants whose epistatic interaction can fully explain the species’ color phenotype. Our genomic forward simulations show that balancing selection might have been pivotal to establish the polymorphism in the ancestrally large population, and to maintain it during population declines that involved a severe bottleneck. We hypothesize that an extinct apex predator was the likely agent of balancing selection, making the color polymorphism in the kākāpō a “ghost of selection past”.
