## Supplementary Table for "The ghost of selection past: evolution and conservation relevance of the kākāpō color polymorphism"

### Sheet: Sheet1
Gene Name	Function according to GeneCards [genecards.org]
FPGT	mRNA-fucose-1-phosphate guanylyltransferase; key sugar in glycoproteins and other complex carbohydrates; implicated in skin cancer development.
TNNI3K	mRNA-serine/threonine-protein kinase; protein that belongs to the MAP kinase kinase family of protein kinases; implicated in cardiac physiology.
ERICH3	Implicated in plasma serotonin concentrations.
TYW3	mRNA-tRNA-yW synthesizing protein 3 homolog; tRNA processing
CRYZ	Major protein of vertebrate eye lens.
LHX8	The protein encoded by this gene is a member of the LIM homeobox family of proteins, which are involved in patterning and differentiation of various tissue types. These proteins contain two tandemly repeated cysteine-rich double-zinc finger motifs known as LIM domains, in addition to a DNA-binding homeodomain. This family member is a transcription factor that plays a role in tooth morphogenesis.
SLC44A5	Role in transmembrane transport; implicated in hepatocellular cancer.
