## Supplementary Table 1 for "The ghost of selection past: evolution and conservation relevance of the kākāpō color polymorphism"

### Sheet: GWAS
	name	phenotype	S9_63055688_A_T_T	S9_63098195_T_G_G
0	Adelaide	olive	1	1
1	Al	olive	1	1
2	Alice	green	0	0
3	Aparima	green	0	0
4	Arab	green	0	0
5	Aranga	olive	1	1
6	Ariki	olive	2	2
7	Atareta	olive	1	1
8	Attenborough	olive	1	1
9	Aumaria	olive	1	1
10	Awarua	green	0	2
11	Awhero	olive	1	1
12	Barnard	green	0	1
13	Basil	green	0	0
14	Bella	green	0	0
15	Ben	green	0	0
16	Bill	olive	2	2
17	Blades	olive	1	1
18	Blake	green	0	1
19	Bluster Murphy	green	0	0
20	Bonus	green	0	0
21	Boomer	green	0	0
22	Boss	olive	1	1
23	Clout	olive	1	1
24	Cyndy	green	0	0
25	Dobbie	olive	2	2
26	Doc	green	0	0
27	Dusky	green	1	0
28	Egilsay	green	0	0
29	Ellie	green	0	0
30	Elliott	olive	1	1
31	Elwin	green	0	0
32	Esperance	olive	2	2
33	Evohe	green	0	0
34	Faulkner	green	0	0
35	Felix	green	0	0
36	Flossie	olive	1	1
37	Fuchsia	green	0	0
38	George	olive	1	1
39	Gertrude	green	0	0
40	Guapo	green	0	0
41	Gulliver	olive	1	1
42	Gumboots	green	0	0
43	Gunner	green	0	0
44	Hakatere	olive	1	1
45	Hananui	olive	1	1
46	Hauturu	green	0	0
47	Heather	green	0	0
48	Henry	olive	1	1
49	Hera	olive	1	1
50	Hillary	green	0	0
51	Hine Taumai	olive	1	1
52	Hinemoa	olive	1	1
53	Hoki	green	0	0
54	Hokonui	green	0	1
55	Horton	olive	1	1
56	Hugh	green	0	0
57	Huhana	olive	1	1
58	Hurihuri	green	0	0
59	Ian	olive	1	1
60	Ihi	olive	1	1
61	JEM	olive	1	1
62	Jack	green	0	0
63	Jamieson	olive	1	1
64	Jean	green	0	1
65	Jemma	olive	1	1
66	Jester	green	0	0
67	Jimmy	green	0	0
68	Joe	green	0	0
69	Juanma	green	0	0
70	Kanawera	olive	1	1
71	Kokoto	olive	1	1
72	Komaru	olive	1	1
73	Konini	green	0	0
74	Konini 3-4-16	NA	0	0
75	Kotiu	green	0	0
76	Kuia	olive	1	1
77	Kuihi	green	0	1
78	Kumi	olive	1	1
79	Kura	olive	1	1
80	Lee	green	0	0
81	Lionel	green	0	0
82	Lisa	olive	1	1
83	Luke	olive	1	1
84	Maggie	green	0	0
85	Mahli	olive	1	1
86	Makorea	olive	1	1
87	Manu	green	0	0
88	Marama	olive	1	1
89	Margaret-Maree	olive	1	1
90	Marian	green	0	0
91	Matangi	green	0	1
92	Merty	green	0	0
93	Merv	green	0	0
94	Mila	olive	1	1
95	Millie	olive	1	1
96	Moorhouse	green	0	0
97	Morehu	green	0	0
98	Moss	green	0	0
99	Mukeke	green	0	2
100	Ngatapa	green	0	0
101	Ninihi	olive	1	2
102	Nog	green	0	0
103	Nora	green	0	0
104	Oraka	olive	1	2
105	Ox	green	0	0
106	Paddy	olive	1	1
107	Palmersan	green	0	0
108	Pearl	olive	1	1
109	Percy	green	1	0
110	Piripi	green	0	0
111	Pounamu	green	0	0
112	Pura	olive	1	1
113	Queenie	green	0	0
114	Ra	green	0	0
115	Rakiura	olive	1	1
116	Ralph	green	0	0
117	Rangi	green	0	0
118	Richard Henry	green	0	0
119	Rimu	green	0	0
120	Robbie	green	0	0
121	Roha	green	0	0
122	Ruapuke	olive	2	2
123	Ruggedy	olive	2	2
124	Ruth	green	0	0
125	Sandra	olive	1	1
126	Sarah	olive	1	1
127	Sass	green	0	0
128	Scratch	olive	2	2
129	Sinbad	green	0	0
130	Sirocco	green	0	0
131	Smoko	green	0	0
132	Solstice	green	0	0
133	Stella	olive	1	1
134	Stumpy	green	0	0
135	Sue	olive	2	2
136	Suzanne	olive	1	1
137	Taeatanga	olive	2	2
138	Takitimu	olive	1	1
139	Tamahou	olive	1	1
140	Tau Kuhurangi	green	0	0
141	Te Atapo	green	1	0
142	Te Awa	green	0	0
143	Te Here	green	0	0
144	Te Kingi	green	0	0
145	Tia	olive	1	2
146	Tiaka	green	0	0
147	Titapu	olive	1	1
148	Tiwai	green	0	0
149	Tiwhiri	olive	1	1
150	Tohu	olive	1	1
151	Toitiiti	green	0	0
152	Trevor	green	0	0
153	Tukaha	olive	1	1
154	Tumeke	green	0	0
155	Tuterangi	olive	1	1
156	Tutoko	green	0	1
157	Waa	olive	1	2
158	Waihopai	green	0	1
159	Waikawa	olive	1	1
160	Waynebo	olive	1	1
161	Weheruatanga-o-te-po	green	0	0
162	Wendy	olive	1	1
163	Wharetutu	green	0	0
164	Whiskas	olive	1	1
165	Wiremu	olive	1	1
166	Wolf	green	0	0
167	Yasmine	olive	1	1
168	Zephyr	green	0	0

### Sheet: Photography
Acheron		Atareta		Bluster Murphy		Doc		Fergus		Hanariki		Hokonui		Jamieson		Kōhengi		Kumi		Major		Matariki		Mukeke		Palmersan		Ra		Ruapuke		Stumpy		Te Here		Tōmua		Vori		Xena
Adelaide		Atatū		Bonus		Dusky		Flossie		Hau		Horopito		Jean		Kohitātea		Kura		Makorea		Mati-Mā		Ngatapa		Pearl		Rahotu		Ruggedy		Sue		Te Kingi		Trevor		Waa		Yasmine
Āio		Attenborough		Boomer		Egilsay		Galaxy		Hauturu		Horton		JEM		Kokoto		Lind		Manaaki		Meri		Ninihi		Percy		Rakiura		Ruth		Suzanne		Tia		Tukaha		Waihopai		Zephyr
Ako		Aumaria		Boss		Elliott		Gale		Heather		Huarangi		Jemma		Komaru		Lisa		Manawanui		Merv		Nog		Phoenix		Ralph		Sage		Taeatanga		Tiaka		Tumeke		Waikawa
Alice		Awarua		Bravo		Elsie		George		Henry		Hugh		Jester		Konini		Luke		Manu		Milford		Nora		Porowhita		Ranger		Scotty		Takitimu		Titapu		Tūtānekai		Weheruatanga-o-te-po
Alison		Awhero		Bunker		Elwin		Gertrude		Hera		Huhū		Joe		Koraki		Mackenzie		Marama		Millie		Oraka		Pōtonga		Rangi		Scratch		Tamahou		Tiwai		Tuterangi		Wendy
Aparima		Basil		Chickory		Esperance		Guapo		Hīkoi		Hurihuri		Juanma		Koru		Madison		Marangai		Moorhouse		Orion		Pounamu		Rātā		Sinbad		Tau Kuhurangi		Tiwhiri		Tutoko		Whaea-Jane
Aranga		Bella		Clout		Eva		Gulliver		Hillary		Ian		Kanawera		Kotahitanga		Maestro		Margaret-Maree		Morehu		Ōtepoti		Pura		Rere		Sirocco		Tautahi		Tohu		Tutū		Whetu
Āria		Big Nick		Cyndy		Evohe		Hakatere		Hine Taumai		Ihi		Kenneth		Kuia		Mahli		Marian		Moss		Ox		Queenie		Rimu		Solstice		Te Atapo		Toiora		Uri		Wiremu
Ariki		Blades		Deans		Faulkner		Hananui		Hinemoa		Jack		Kewa		Kuihi		Māhutonga		Matakana		Motupōhue		Paddy		Quill		Roha		Stella		Te Awa		Toitiiti		Verity		Wolf

### Sheet: CIELAB
Name	Median_a	Median_b	Spread_a
Adelaide	-1	36	9
Alice	-12	32	30
Aparima	-12	33	26
Aranga	-3	35	14
Ariki	3	26	12
Atareta	-3	37	13
Attenborough	-1	36	8
Awarua	-13	28	16
Awhero	-1	32	8
Basil	-12	33	24
Bella	-16	32	33
Blades	-4	32	14
Bonus	-12	41	29
Boomer	-10	31	29
Boss	-3	37	11
Clout	4	28	11
Cyndy	-8	28	35
Doc	-15	30	28
Dusky	-4	28	32
Egilsay	-8	34	28
Elliott	-1	32	9
Elwin	-14	31	25
Esperance	1	29	10
Evohe	-6	26	22
Faulkner	-15	30	29
Flossie	-4	31	14
George	-4	26	13
Gertrude	-5	25	22
Guapo	-15	35	31
Gulliver	-4	33	10
Hakatere	-1	27	12
Hananui	-3	29	13
Hauturu	-9	23	24
Heather	-12	31	31
Henry	-1	25	9
Hera	-4	29	17
Hillary	-14	37	31
Hine Taumai	-6	31	16
Hinemoa	-3	31	13
Horton	-1	26	10
Hugh	-9	30	23
Hurihuri	-11	33	34
Ian	2	23	12
Ihi	-2	27	11
Jack	-11	33	26
Jamieson	-3	37	13
Jean	-11	29	24
JEM	-2	31	13
Jemma	-2.5	29	15
Jester	-11	31	33
Joe	-15	31	35
Kanawera	-1	32	12
Kokoto	-1	23	9
Komaru	-7	39	18
Konini	-7	33	28
Kuia	-1	27	10
Kuihi	-12	32	23
Kumi	1	23	8
Kura	-4	35	14
Lisa	-1	26	17
Mahli	2	24	15
Makorea	-1	30	11
Manu	-12	27	25
Marama	-3	34	16
Margaret-Maree	-2	25	10
Marian	-14	30	19
Merv	-7	21	23
Millie	-7	36	15
Moorhouse	-8	28	25
Morehu	-4	22	24
Moss	-10	31	34
Mukeke	-13	34	29
Ngatapa	-7	27	21
Ninihi	0	34	11
Nog	-9	27	22
Nora	-14	32	34
Oraka	0	29	9
Ox	-15	29	31
Paddy	-3	28	13
Palmersan	-5	29	28
Pearl	-4	34	11
Percy	-3	30	37
Pounamu	-13	35	26
Pura	-2	26	16
Queenie	-12	35	27
Ra	-12	24	23
Rakiura	-2	26	9
Ralph	-9	25	29
Rangi	-11	34	24
Rimu	-6	27	27
Roha	-5	29	37
Ruapuke	1	32	10
Ruggedy	0	26	9
Ruth	-7	31	39
Scratch	2	17	13
Sinbad	-11	29	26
Solstice	-7	24	22
Stella	2	39	12
Stumpy	-11	25	25
Sue	1	22	9
Suzanne	-4	31	13
Taeatanga	1	38	7
Takitimu	-3	28	10
Tamahou	-2	35	10
Tau Kuhurangi	-7	30	24
Te Atapo	-10	30	32
Te Here	-6	26	20
Te Kingi	-11	35	30
Tia	-4	31	14
Tiaka	-8	26	28
Titapu	-2	34	14
Tiwhiri	-1	26	13
Tohu	1	22	10
Toitiiti	-5	21	27
Trevor	-8	26	23
Tuterangi	0	28	11
Tutoko	-13	25	19
Waa	1	20	11
Waihopai	-8	25	27
Waikawa	-1	30	16
Weheruatanga-o-te-po	-10	25	28
Wendy	-1	26	11
Wiremu	-2	28	11
Wolf	-5	22	22
Yasmine	-1	34	17
Zephyr	-7	24	28
